# A complex role of Arabidopsis CDKD;3 in meiotic progression and cytokinesis

**DOI:** 10.1101/2022.08.08.503215

**Authors:** Sorin Tanasa, Neha Shukla, Albert Cairo, Ranjani S. Ganji, Pavlina Mikulková, Sona Valuchova, Vivek K. Raxwal, Claudio Capitao, Arp Schnittger, Zbyněk Zdráhal, Karel Riha

## Abstract

Meiosis is a specialized cell division that halves the number of chromosomes in two consecutive rounds of chromosome segregation. In angiosperm plants is meiosis followed by mitotic divisions to form rudimentary haploid gametophytes. In Arabidopsis, termination of meiosis and transition to gametophytic development is governed by TDM1 and SMG7 that mediate inhibition of translation. Mutants deficient in this mechanism do not form tetrads, but instead undergo multiple cycles of aberrant nuclear divisions, that are likely caused by the failure to downregulate cyclin dependent kinases during meiotic exit. A suppressor screen to identify genes that contribute to meiotic exit uncovered a mutation in CDKD;3 that alleviates meiotic defects in *smg7* deficient plants. The CDKD;3 deficiency prevents aberrant meiotic divisions observed in *smg7* mutants, or delays their onset after initiation of cytokinesis, which permits formation of functional microspores. Although CDKD;3 acts as an activator of CDKA;1, the main cyclin dependent kinase that regulates meiosis, *cdkd;3* mutation appears to promote meiotic exit independently of CDKA;1. Furthermore, analysis of CDKD;3 interactome revealed enrichment for proteins implicated in cytokinesis suggesting a more complex function of CDKD;3 in cell cycle regulation.
