## Supplementary material for "A complex role of Arabidopsis CDKD;3 in meiotic progression and cytokinesis": Table S3

### Sheet: for article
List of primers
Chapter	Primer name	Sequence(5'-3')	Primer function
CDKD;3 is involved in a complex regulatory network with SMG7 and TAM;1 in controlling meiotic exit	tam-2_rp_SAIL	GCAAACTTGTACTGGCAGGAG	TAM wild type allele detection by PCR
	tam-2_lp_SAIL	GAAGAGTATAGGCTTTCGCCC
	Sail-LB3 (+tam-2_rp_SAIL)	TAGCATCTGAATTTCAAACCAATCTCGATACAC	tam-2 (SAIL_505_C06) detection by PCR
Complementation of EMS58-1 with wild type allele CDKD;3	CDKD;3_ F	CACCCTCTTAAGAAATCAGCTA	PCR cloning of wild type allele CDKD;3 in EMS58-1
	CDKD;3_C_R	CTAAAGAAGAGCCTGACT
	m13-fwd	GTAAAACGACGGCCAG	CDKD;3 clone integrity verification by Ssanger sequencing
	CDKD3_CV_2	ACAATATGGTGCTGCAGT
	CDKD3_CV_4	GAGCTAAAGCATCCTCAT
	m13_rev	CAGGAAACAGCTATGACC
	CDKD3_CV_5	CTTGTGTAATCTGGCGAT	Complementation clone integration confirmation in pENTR-TOPO entry vector and pGWB601 expression vector by PCR
	m13_rev
CDKD;3:YFP cloning in Col 0 plants	CDKD;3_ F	CACCCTCTTAAGAAATCAGCTA	PCR cloning of CDKD;3:YFP in wild type Colombia 0 ecotype
	CDKD;3_T_R	CTGGAACTCAAGATCGAG
	CDKD3_CV_2*		YFP tagging clone integration confirmation in expression vector pGWB640 by PCR
	YFP-1	CAGGATGGGCACCACCCCGGTGAA
	m13_rev*		CDKD;3:YFP clone integration confirmation in pENTR-TOPO entry vector by Ssanger sequencing
EMS58-1 candidate genes fine mapping experiments	AT1G18040_HRM_F	AAGCTGTCCATCAACTCC	Fine mapping by HRM - AT1G18040
	AT1G18040_HRM_R	AACAACTTGCTTATTGTCTCTG
	AT1G19680_HRM_F	CAGATGTATCCTTGGCAA	Fine mapping by HRM - AT1G19680
	AT1G19680_HRM_R	GACTCTGATTGGAGTAAG
	AT1G19290_HRM_F	TTTGATCTGCTTCTTCCC	Fine mapping by HRM - AT1G19290
	AT1G19290_HRM_R	AAGACACGTCGTAGCACT
	AT1G16770_HRM_F	TAGGGATGGAGTTGGAGC	Fine mapping by HRM - AT1G16770
	AT1G16770_HRM_R	CATCAGCTATTACTCCCA
	cdkd1;3_F2	TTCCTCATCCCTAGACAT	Ssanger sequencing primer - AT1G18040
	cdkd1;3_R2	TTCATGGAGACTGACCTC
	Est1b-7	GCAAACCCAGATAGGCTACTAGCA	SMG7 wild type gene detection by PCR
	Est1b-14	CGCTTGGACCTACGTTTATTGATG
	Lbc1 (+Est1b-7)	TGGACCGCTTGCTGCAACTCT	smg7-6 T-DNA insertion detection by PCR
CDKA;1-VF cdka;1-1 smg7-6 complementation test	cdka-1_LP	TCAAACAAGTTTGGTTTTGGC	CDKA;1 wild type allele detection by PCR
	cdka-1_RP	TTCCTTGTTCATATGTTCCCG
	LBb1.3 (+ cdka-1_LP)	ATTTTGCCGATTTCGGAAC	cdka;1-1 detection by PCR
	cdka_vf_hrm_F	CGAGAAAGTTGAGAAGATTG	CDKA;1-VF presence testing by HRM
	cdka_vf_hrm_R	GAACACCTTCATCCTCCTGC
	CDKA_WT-F	AATCCACAGTAGCTCGGATCTGAG	CDKA;1-VF presence confirmation by Ssanger sequencing
	CDKA_WT-R	CTCAAAAACCAGATACAAACGTTTC
CAK proteins developed distinct meiotic regulation functions	cdkd;1-1_LP	TATCTTTCGCCTGGTGATGTC	CDKD;1/cdkd;1-1 (SALK_114643) detection CDKD;3:YFP
	cdkd;1-1_RP	AGACATTGGTGCTTGTCCATC
	cdkd;2_1_LP	GATGGTTTGTTTTTGGTGTGG	CDKD;2/cdkd;2-1 (SALK_065163) detection CDKD;3:YFP
	cdkd;2_1_RP	CTCAGCAAAAATACAGCCTGC
	cdkd;3-1_LP	GCATTTGGAAACAGAGCTCAC	CDKD;3/cdkd;3-1(SALK_120536) detection CDKD;3:YFP
	cdkd;3-1_RP	GAGTCGTCTTCAAAGCCACTG
	LBb1.3* (+RP primers)		T-DNA border primer
* primer repeats (sequence is available higher in the list)
